# ClassiPhages 2.0: Sequence-based classification of phages using Artificial Neural Networks

**DOI:** 10.1101/558171

**Authors:** Cynthia Maria Chibani, Florentin Meinecke, Anton Farr, Sascha Dietrich, Heiko Liesegang

## Abstract

**Background/ Motivation:** In the era of affordable next generation sequencing technologies we are facing an exploding amount of new phage genome sequences. This requests high throughput phage classification tools that meet the standards of the International Committee on Taxonomy of Viruses (ICTV). However, an accurate prediction of phage taxonomic classification derived from phage sequences still poses a challenge due to the lack of performant taxonomic markers. Since machine learning methods have proved to be efficient for the classification of biological data we investigated how artificial neural networks perform on the task of phage taxonomy.

**Results:** In this work, 5,920 constructed and refined profile Hidden Markov Models (HMMs), derived from 8,721 phage sequences classified into 12 well known phage families, were used to scan phage proteome datasets. The resulting Phage Family-proteome to Phage-derived-HMMs scoring matrix was used to develop and train an Artificial Neural Network (ANN) to find patterns for phage classification into one of the phage families. Results show that using the 100 fold cross-validation test, the proposed method achieved an overall accuracy of 84.18 %. The ANN was tested on a set of unclassified phages and resulted in a taxonomic prediction. The ANN prediction was benchmarked against the prediction resulting of multi-HMM hits, and showed that the ANN performance is dependent on the quality of the input matrix.

**Conclusions:** We believe that, as long as some phage families on public databases are underrepresented, multi-HMM hits can be used as a classification method to populate those phage families, which in turn will improve the performance and accuracy of the ANN. We believe that the proposed method is an effective and promising method for phage classification. The good performance of the ANN and HMM based predictor indicates the efficiency of the method for phage classification, where we foresee its improvement with an increasing number of sequenced viral genomes.
