## Supplementary material for "ClassiPhages 2.0: Sequence-based classification of phages using Artificial Neural Networks": Table 2

Phage Family	Refined HMMs
Cystoviridae	2
Fuselloviridae	21
Haloviruses	48
Inoviridae	21
Leviviridae	4
Ligamenvirales	70
Microviridae	11
Myoviridae	2851
Pleolipoviridae	3
Podoviridae	701
Siphoviridae	2170
Tectiviridae	18
