## Supplementary material for "ClassiPhages 2.0: Sequence-based classification of phages using Artificial Neural Networks": Table 3

Phage Family	TP	TN	FP	FN	Sensitivity	Specificity	Accuracy
Cystoviridae	0	7790	0	22	0	1	0.9971838
Fuselloviridae	0	7782	0	15	0	1	0.9980762
Haloviruses	4	7782	0	25	0.137931	1	0.9967994
Inoviridae	88	7633	0	91	0.4916201	1	0.9883513
Leviviridae	25	7776	0	11	0.6944444	1	0.9985919
Ligamenvirales	8	7742	0	35	0.1860465	1	0.9955042
Microviridae	59	7057	13	173	0.2543103	0.9981612	0.9745275
Myoviridae	577	6548	40	647	0.4714052	0.9939284	0.9120584
Pleolipoviridae	0	7796	0	16	0	1	0.9979519
Podoviridae	605	7001	21	185	0.7658228	0.9970094	0.9736303
Siphoviridae	3693	2691	214	944	0.7964201	0.9325984	0.8517665
Tectiviridae	3	7776	0	25	0.1071429	1	0.9967965
