## Supplementary material for "ClassiPhages 2.0: Sequence-based classification of phages using Artificial Neural Networks": Table S9

### Sheet: TableS8
Table S8: ANN prediction of unclassificed Vibriophage dataset classified in Chibani et al 2018
Phage	Cystoviridae	Fuselloviridae	Haloviruses	Inoviridae	Leviviridae	Ligamenvirales	Microviridae	Myoviridae	Pleolipoviridae	Podoviridae	Siphoviridae	Tectiviridae
Vibrio phage Athena1	1.07579e-28	3.91055e-14	0.000479444	0.0397165	0.000192215	8.82516e-15	0.0519739	0.278141	0.00295806	0.0426269	0.58119	0.00272201
Vibrio phage CKB-S1 DNA	8.74486e-29	3.41781e-14	0.000376318	0.0504227	0.000319377	8.91674e-15	0.0592805	0.242399	0.00266437	0.0336956	0.608605	0.00223758
Vibrio phage CKB-S2 DNA	1.46271e-28	4.44288e-14	0.000341423	0.043907	0.000249819	1.04874e-14	0.044545	0.310863	0.00422671	0.0414439	0.552157	0.00226559
Vibrio phage Cla	5.04954e-32	4.69165e-16	4.65522e-07	0.000191152	8.32876e-07	6.73435e-16	2.28543e-05	0.000651701	1.23299e-05	0.00557683	0.993507	3.66474e-05
Vibrio phage douglas 12A4	4.93416e-29	1.74915e-15	2.295e-06	3.94869e-05	2.01143e-06	1.31996e-15	0.649962	0.0028579	0.000365774	0.273279	0.073206	0.000286097
Vibrio phage eugene 12A10	5.78678e-30	7.60497e-13	0.0283891	0.0453933	5.9573e-06	5.17356e-15	0.00542643	0.695232	0.00240108	0.0386804	0.181371	0.00310032
Vibrio phage H20	5.038e-32	4.67919e-16	4.64252e-07	0.000191194	8.31809e-07	6.72513e-16	2.28683e-05	0.000652302	1.23407e-05	0.00557862	0.993505	3.67053e-05
Vibrio phage H8	5.17129e-32	4.01039e-16	6.16482e-07	9.09487e-05	5.22e-07	3.02894e-16	4.26362e-05	0.000901703	1.50958e-05	0.00466803	0.994249	3.12187e-05
Vibrio phage helene 12B3	1.89841e-29	1.55837e-13	0.00222264	0.0202916	4.53831e-05	1.56941e-15	0.0103426	0.502264	0.000441349	0.159187	0.304932	0.000272744
Vibrio phage henriette 12B8	7.35073e-29	7.6045e-13	0.0021847	0.000347721	0.000105877	1.64594e-15	0.0312635	0.178299	0.00794925	0.0741001	0.705588	0.000162327
Vibrio phage Her	5.04954e-32	4.69165e-16	4.65522e-07	0.000191152	8.32876e-07	6.73435e-16	2.28543e-05	0.000651701	1.23299e-05	0.00557683	0.993507	3.66474e-05
Vibrio phage JSF1	2.51391e-30	5.8894e-16	1.61517e-05	0.045257	2.90818e-07	4.08147e-15	0.0029259	0.908861	4.81617e-05	0.00217033	0.0404476	0.000273378
Vibrio phage JSF10	4.74595e-31	3.20949e-16	0.000695278	0.00120124	2.87571e-06	6.5196e-15	4.05442e-05	0.965202	6.7806e-07	0.000117608	0.0325743	0.000165047
Vibrio phage JSF11	7.73382e-34	7.18315e-20	1.5e-08	3.601e-06	9.44915e-10	1.93047e-19	2.28982e-05	5.38051e-12	5.5168e-08	0.999781	0.000191073	1.66946e-06
Vibrio phage JSF12	1.65856e-28	3.28978e-14	0.000789078	0.0350313	0.000213187	1.51922e-14	0.0731883	0.344232	0.00512062	0.070926	0.466861	0.00363853
Vibrio phage JSF13	2.11439e-30	5.06786e-16	1.6176e-05	0.0449612	3.55253e-07	2.41464e-15	0.00168776	0.909693	5.40258e-05	0.0019405	0.0414417	0.0002052
Vibrio phage JSF14	1.75902e-30	3.99219e-16	1.53811e-05	0.0433299	2.90867e-07	2.20337e-15	0.00144332	0.91622	5.28918e-05	0.00171036	0.0370185	0.000209552
Vibrio phage JSF15	1.40373e-32	1.36837e-18	3.64745e-07	1.49494e-06	1.04724e-10	1.86305e-16	4.15326e-05	1.79726e-07	9.59236e-07	0.040386	0.000147882	0.959422
Vibrio phage JSF17	1.86262e-30	4.5131e-16	1.52555e-05	0.0456056	3.46259e-07	2.18007e-15	0.001734	0.913577	5.52676e-05	0.00190873	0.0369322	0.000171649
Vibrio phage JSF18	8.26363e-34	7.6939e-20	1.57281e-08	3.79437e-06	1e-09	2.03915e-19	2.38283e-05	5.98753e-12	5.84865e-08	0.999771	0.000199456	1.73955e-06
Vibrio phage JSF2	6.81781e-30	5.07941e-16	9.76276e-06	0.0621056	9.6266e-07	2.01655e-15	0.0204444	0.756081	0.000147836	0.011784	0.149325	0.000101051
Vibrio phage JSF20	7.89999e-34	7.26992e-20	1.5e-08	3.60883e-06	9.40085e-10	1.92722e-19	2.2835e-05	5.43992e-12	5.58773e-08	0.999781	0.00019112	1.672e-06
Vibrio phage JSF23	6.2407e-29	4.28616e-15	0.000593096	0.00873067	6.97112e-05	3.27745e-15	0.0245035	0.147453	0.00915826	0.0421886	0.759244	0.00805872
Vibrio phage JSF24	7.89999e-34	7.26992e-20	1.5e-08	3.60883e-06	9.40085e-10	1.92722e-19	2.2835e-05	5.43992e-12	5.58773e-08	0.999781	0.00019112	1.672e-06
Vibrio phage JSF27	6.28789e-29	4.33821e-15	0.000596548	0.00874152	7.04139e-05	3.30697e-15	0.024708	0.147668	0.00921233	0.0425217	0.758428	0.00805416
Vibrio phage JSF28	8.10863e-34	8.13355e-20	1.6161e-08	3.82553e-06	9.35388e-10	2.09365e-19	2.29838e-05	5.88215e-12	5.93792e-08	0.999774	0.000197085	1.79722e-06
Vibrio phage JSF30	7.48334e-34	6.8936e-20	1.46062e-08	3.48157e-06	8.99424e-10	1.83151e-19	2.22661e-05	5.01594e-12	5.33059e-08	0.999787	0.000185384	1.63414e-06
Vibrio phage JSF31	7.92381e-34	7.30951e-20	1.51626e-08	3.6379e-06	9.48538e-10	1.91691e-19	2.30165e-05	5.47368e-12	5.6e-08	0.999779	0.000192244	1.68591e-06
Vibrio phage JSF32	7.92381e-34	7.30951e-20	1.51626e-08	3.6379e-06	9.48538e-10	1.91691e-19	2.30165e-05	5.47368e-12	5.6e-08	0.999779	0.000192244	1.68591e-06
Vibrio phage JSF33	1.36251e-32	1.25642e-18	3.67575e-07	1.49532e-06	9.7882e-11	1.89964e-16	4.0971e-05	1.84207e-07	9.36872e-07	0.0406817	0.00014138	0.959133
Vibrio phage JSF34	7.89999e-34	7.26992e-20	1.5e-08	3.60883e-06	9.40085e-10	1.92722e-19	2.2835e-05	5.43992e-12	5.58773e-08	0.999781	0.00019112	1.672e-06
Vibrio phage JSF35	7.91703e-34	7.30828e-20	1.51637e-08	3.63895e-06	9.49677e-10	1.92292e-19	2.30314e-05	5.4842e-12	5.6e-08	0.999779	0.00019235	1.6862e-06
Vibrio phage JSF36	7.91965e-34	7.30736e-20	1.51638e-08	3.63928e-06	1e-09	1.92261e-19	2.30379e-05	5.48619e-12	5.6e-08	0.999779	0.000192387	1.68607e-06
Vibrio phage JSF5	3.50433e-29	9.5455e-17	1.04427e-05	0.187577	2.48113e-06	7.12606e-15	0.0287843	0.659496	0.00228714	0.0946396	0.0271651	3.82825e-05
Vibrio phage JSF6	2.42813e-30	5.08676e-16	1.56748e-05	0.0440377	3.33844e-07	3.94676e-15	0.0029712	0.912045	5.05527e-05	0.00220292	0.0384281	0.000248389
Vibrio phage JSF9	2.60811e-29	8.52263e-16	9.833e-06	0.0018512	2.362e-06	5.20885e-15	0.00657403	0.00328125	0.000223226	0.00818126	0.220239	0.759638
Vibrio phage Len	5.04954e-32	4.69165e-16	4.65522e-07	0.000191152	8.32876e-07	6.73435e-16	2.28543e-05	0.000651701	1.23299e-05	0.00557683	0.993507	3.66474e-05
Vibrio phage P2	5.17606e-32	4.0036e-16	6.18e-07	9.09807e-05	5.2245e-07	3.02922e-16	4.26126e-05	0.000899632	1.50863e-05	0.0046671	0.994252	3.11916e-05
Vibrio phage P3	5.04954e-32	4.69165e-16	4.65522e-07	0.000191152	8.32876e-07	6.73435e-16	2.28543e-05	0.000651701	1.23299e-05	0.00557683	0.993507	3.66474e-05
Vibrio phage Pel	5.04954e-32	4.69165e-16	4.65522e-07	0.000191152	8.32876e-07	6.73435e-16	2.28543e-05	0.000651701	1.23299e-05	0.00557683	0.993507	3.66474e-05
Vibrio phage pTD1 DNA	2.44198e-29	1.14077e-13	0.00912923	0.0125505	0.00676887	3.87559e-15	0.0631265	0.0544498	0.0028828	0.261117	0.588441	0.00153447
Vibrio phage pVa-1	5.04954e-32	4.69165e-16	4.65522e-07	0.000191152	8.32876e-07	6.73435e-16	2.28543e-05	0.000651701	1.23299e-05	0.00557683	0.993507	3.66474e-05
Vibrio phage pVa-2	5.04954e-32	4.69165e-16	4.65522e-07	0.000191152	8.32876e-07	6.73435e-16	2.28543e-05	0.000651701	1.23299e-05	0.00557683	0.993507	3.66474e-05
Vibrio phage pVa-21	1.25611e-28	4.47657e-14	0.000359859	0.0401041	0.000244916	9.76477e-15	0.0440587	0.296643	0.00356665	0.0355461	0.57692	0.00255693
Vibrio phage pVa-3	1.29446e-28	4.59761e-14	0.000386193	0.0372696	0.000234933	1.07517e-14	0.044813	0.298359	0.00413034	0.0359616	0.576646	0.00219962
Vibrio phage pVa-4	1.29446e-28	4.59761e-14	0.000386193	0.0372696	0.000234933	1.07517e-14	0.044813	0.298359	0.00413034	0.0359616	0.576646	0.00219962
Vibrio phage pVa-5	5.04954e-32	4.69165e-16	4.65522e-07	0.000191152	8.32876e-07	6.73435e-16	2.28543e-05	0.000651701	1.23299e-05	0.00557683	0.993507	3.66474e-05
Vibrio phage pVa-6	5.04954e-32	4.69165e-16	4.65522e-07	0.000191152	8.32876e-07	6.73435e-16	2.28543e-05	0.000651701	1.23299e-05	0.00557683	0.993507	3.66474e-05
Vibrio phage pVa-7	4.77733e-32	4.53093e-16	4.78789e-07	0.000191269	7.95219e-07	7.1134e-16	2.13888e-05	0.000648243	1.12258e-05	0.00533002	0.993761	3.5117e-05
Vibrio phage pVa-8	5.04954e-32	4.69165e-16	4.65522e-07	0.000191152	8.32876e-07	6.73435e-16	2.28543e-05	0.000651701	1.23299e-05	0.00557683	0.993507	3.66474e-05
Vibrio phage PWH3a-P1	3.16959e-29	2.25223e-13	0.000213921	0.000156022	2.01163e-05	2.43018e-15	0.00394987	0.14953	0.00564811	0.146125	0.694187	0.000170956
Vibrio phage pYD38-A	2.28849e-29	6.51805e-15	0.000121119	0.00118029	2.061e-06	4.33984e-16	0.0317965	0.0473832	0.000247316	0.021518	0.897718	3.32533e-05
Vibrio phage qdvp001	2.38797e-30	2.61363e-13	0.00010016	6.17729e-06	4.9871e-07	5.67174e-16	2.91981e-05	0.00226967	0.000754313	0.00749182	0.989327	2.07853e-05
Vibrio phage RYC DNA	6.50897e-32	2.21306e-17	1.95507e-06	0.000520794	4.96432e-08	1.93589e-17	3.94543e-06	0.974465	5.61585e-07	2.43728e-06	0.0249638	4.16999e-05
Vibrio phage S4-7	1.49862e-30	6.52545e-16	5.36137e-05	0.0433821	4.73466e-06	2.05446e-16	0.010273	0.715314	0.000518678	0.0301799	0.1995	0.000773482
Vibrio phage Strym	5.04954e-32	4.69165e-16	4.65522e-07	0.000191152	8.32876e-07	6.73435e-16	2.28543e-05	0.000651701	1.23299e-05	0.00557683	0.993507	3.66474e-05
Vibrio phage VaK	5.48048e-32	4.96627e-16	5.16166e-07	0.000206787	9.47836e-07	6.70691e-16	2.34528e-05	0.000662616	1.29013e-05	0.00569154	0.993367	3.45071e-05
Vibrio phage vB_VmeM-32	2.98679e-31	3.655e-16	0.000109745	0.624412	1.083e-05	3.94646e-16	0.171924	0.0926826	9.47041e-05	0.0758205	0.0341209	0.000825383
Vibrio phage VBM1	6.77968e-29	3.0307e-14	0.00639016	0.0333367	0.000923813	4.60399e-15	0.0658874	0.153678	0.0106009	0.130125	0.597098	0.00195889
Vibrio phage VEN	2.09413e-29	3.05323e-14	0.000388098	0.0566292	6.14982e-05	2.64201e-15	0.00557911	0.0349157	0.00395111	0.0111655	0.886317	0.000992437
Vibrio phage VPp1	2.03789e-29	1.71025e-15	0.000115078	0.130241	6.3913e-05	3.84614e-15	0.020667	0.186884	0.00012327	0.203059	0.454254	0.00459262
